# Renal L-2-hydroxyglutarate dehydrogenase activity promotes hypoxia tolerance and mitochondrial metabolism in *Drosophila melanogaster*

**DOI:** 10.1101/2024.05.18.594772

**Authors:** Nader H. Mahmoudzadeh, Yasaman Heidarian, Jason P. Tourigny, Alexander J. Fitt, Katherine Beebe, Hongde Li, Arthur Luhur, Kasun Buddika, Liam Mungcal, Anirban Kundu, Robert A. Policastro, Garrett J. Brinkley, Gabriel E. Zentner, Travis Nemkov, Robert Pepin, Geetanjali Chawla, Sunil Sudarshan, Aylin R. Rodan, Angelo D’Alessandro, Jason M. Tennessen

**Affiliations:** Department of Biology, Indiana University, Bloomington, IN 47405, USA; Department of Internal Medicine, Division of Nephrology and Hypertension, and Molecular Medicine Program, University of Utah, Salt Lake City, UT 84112, USA; Medical Service, Veterans Affairs Salt Lake City Health Care System, Salt Lake City, UT, USA; Department of Urology, University of Arizona in Tucson, AZ, USA; Department of Urology, University of Alabama at Birmingham, Birmingham, AL, USA; University of Colorado Denver - Anschutz Medical Campus, Aurora, Colorado, USA; Department of Chemistry, Indiana University, Bloomington, IN 47405, USA; Department of Life Sciences, School of Natural Sciences, Shiv Nadar Institute of Eminence, Dadri, Uttar Pradesh 201314, India; Affiliate Member, Melvin and Bren Simon Cancer Center, Indianapolis, IN, 46202, USA

**Keywords:** L-2-hydroxyglutarate, L2hgdh oncometabolite, hypoxia, *Drosophila*

## Abstract

The mitochondrial enzyme L-2-hydroxyglutarate dehydrogenase (L2HGDH) regulates the abundance of L-2-hydroxyglutarate (L-2HG), a potent signaling metabolite capable of influencing chromatin architecture, mitochondrial metabolism, and cell fate decisions. Loss of L2hgdh activity in humans induces ectopic L-2HG accumulation, resulting in neurodevelopmental defects, altered immune cell function, and enhanced growth of clear cell renal cell carcinomas. To better understand the molecular mechanisms that underlie these disease pathologies, we used the fruit fly *Drosophila melanogaster* to investigate the endogenous functions of L2hgdh. Our studies revealed that while L2hgdh is not essential for growth or viability under standard culture conditions, *L2hgdh* mutants are hypersensitive to hypoxia and expire during the reoxygenation phase with severe disruptions of mitochondrial metabolism. Moreover, we find that the fly renal system (Malpighian tubules; MTs) is a key site of L2hgdh activity, as *L2hgdh* mutants that express a rescuing transgene within the MTs survive hypoxia treatment and exhibit normal levels of mitochondrial metabolites. We also demonstrate that even under normoxic conditions, *L2hgdh* mutant MTs experience significant metabolic stress and are sensitized to aberrant growth upon Egfr activation. Overall, our findings present a model in which renal L2hgdh activity limits systemic L-2HG accumulation, thus indirectly regulating the balance between glycolytic and mitochondrial metabolism, enabling successful recovery from hypoxia exposure, and ensuring renal tissue integrity.
