## Supplemental Table 3 for "Renal L-2-hydroxyglutarate dehydrogenase activity promotes hypoxia tolerance and mitochondrial metabolism in *Drosophila melanogaster*"

Table S3. A list of metabolic genes that were significantly up- or downregulated in Table S2.
Metabolic genes up-regulated in L2hgdh mutants	Metabolic genes down-regulated in L2hgdh mutants
Cyp6a8	CG11598
CG31776	L2HGDH
CG9825	CG5618
Amyrel	Cyp6a20
Ugt35B1	CG14205
Arc42	phu
Cyp4d1	LKRSDH
CG4098	mdy
Cyp303a1	CG17751
	CG15116
	Cyp6a17
	Cyp4e3
	Uro
	CG2065
	CG2070
	CG2064
	Cyp311a1
	Cyp6d2
	Vha100-4
	Ugt37B1
	CG11425
	Had2
	Sardh
	Ugt35E2
	Ugt302K1
	CG31683
	Amy-d
	Cyp313a3
	PH4alphaMP
	Cht4
	CG31809
	MFS1
	MFS12
	CG9826
	P5cr-2
