## Supplemental Table 4 for "Renal L-2-hydroxyglutarate dehydrogenase activity promotes hypoxia tolerance and mitochondrial metabolism in *Drosophila melanogaster*"

### Sheet: Sheet1
Table S4. PANGEA analysis of significantly misregulated genes in L2hgdh12/14 mutants as compared with L2hgdh14/+ controls (see Table S3 for list of genes used in the analysis. PANGEA default settings (FlyBase signaling pathway; SLIM2 GO BP) were used to analyze for enrichment. Only Gene Set IDs with a P-value of less than 0.1 are included in the table.
Gene Set Category	Gene Set ID	Gene Set Name	Gene Set Size	Count Overlap Gene	Percentage Genes in Gene Set	Fold Enrichment	log2 fold	P value	P value calc log_10	Bonferroni	Benjamini & Hochberg	Benjamini & Yekutieli	Overlaping Gene Symbols	Overlapping Gene IDs
SLIM2 GO BP	GO:0007600	sensory perception	376	18	5.014	1.8626	0.897	0.00863064	2.06396	0.578253	0.578253	1	Obp99b,Gr61a,Obp56a,Or82a,Gr32a,Gr97a,Crys,Tmhs,Rh2,ppk19,Ir75a,CheB98a,Gr59a,Or85e,Ir76a,Or49b,t,Ir75c	FBgn0039685,FBgn0035167,FBgn0034468,FBgn0041621,FBgn0041246,FBgn0041224,FBgn0005664,FBgn0262624,FBgn0003248,FBgn0039679,FBgn0036757,FBgn0261289,FBgn0045483,FBgn0026399,FBgn0260874,FBgn0028963,FBgn0086367,FBgn0261401
SLIM2 GO BP	GO:0006955	immune response	309	13	3.621	1.6369	0.711	0.0564979	1.24797	1	1	1	CecC,Tep2,IM4,PGRP-SC2,Tep4,upd3,Toll-9,AttB,Drs,CecA2,Dro,AttA,NT1	FBgn0000279,FBgn0041182,FBgn0040653,FBgn0043575,FBgn0041180,FBgn0053542,FBgn0036978,FBgn0041581,FBgn0283461,FBgn0000277,FBgn0010388,FBgn0012042,FBgn0261526
SLIM2 GO BP	GO:0042335	cuticle development	250	11	3.064	1.712	0.776	0.0585779	1.23227	1	1	1	Cpr65Ec,Ser,Cpr66D,Cpr47Ee,Cpr66Cb,Cpr72Ec,Cpr47Ea,Cpr47Ef,t,TwdlP,Cpr11A	FBgn0035737,FBgn0004197,FBgn0052029,FBgn0033602,FBgn0035875,FBgn0036619,FBgn0033597,FBgn0033603,FBgn0086367,FBgn0039435,FBgn0030394
SLIM2 GO BP	GO:0009605	response to external stimulus	1074	35	9.749	1.268	0.343	0.0864062	1.06346	1	1	1	TotA,Drsl2,Drsl4,inv,IM4,Drs,CecC,Tep2,mthl8,Rh2,Sid,Tep4,Drsl3,upd3,IM14,Traf4,AttB,Spn88Eb,Lsp2,Dro,Drsl5,PGRP-SC2,AttA,dac,Cyp6a20,Tig,GNBP-like3,NT1,CecA2,Toll-9,esg,Dscam4,CG30098,TotC,TotM	FBgn0028396,FBgn0052279,FBgn0052282,FBgn0001269,FBgn0040653,FBgn0283461,FBgn0000279,FBgn0041182,FBgn0052475,FBgn0003248,FBgn0039593,FBgn0041180,FBgn0052283,FBgn0053542,FBgn0067905,FBgn0026319,FBgn0041581,FBgn0038299,FBgn0002565,FBgn0010388,FBgn0035434,FBgn0043575,FBgn0012042,FBgn0005677,FBgn0033980,FBgn0011722,FBgn0034511,FBgn0261526,FBgn0000277,FBgn0036978,FBgn0001981,FBgn0263219,FBgn0050098,FBg…
