## Supplemental Table 15 for "Renal L-2-hydroxyglutarate dehydrogenase activity promotes hypoxia tolerance and mitochondrial metabolism in *Drosophila melanogaster*"

### Sheet: res_sig
Table S15. RNA-seq results comparing Malpighian tubule gene expression between adult male L2hgdh[12/14] mutants and L2hgdh[14/+] controls. Only genes displaying significant changes in gene express are included in this table.
gene_id	baseMean	log2FoldChange	lfcSE	stat	pvalue	padj	change	seqnames	start	end	width	strand	gene_name	gene_biotype
FBgn0000473	2058.6	-11.5792	0.748983	-15.4599	6.46672e-54	4.49545e-51	downregulated	2R	6779749	6781491	1743	-	Cyp6a2	protein_coding
FBgn0035941	896.895	-11.3801	1.02501	-11.1024	1.22097e-28	2.16709e-26	downregulated	3L	8958857	8960921	2065	+	CG13313	protein_coding
FBgn0033395	176.635	-9.03225	1.0495	-8.60627	7.54775e-18	6.91905e-16	downregulated	2R	9237512	9239831	2320	+	Cyp4p2	protein_coding
FBgn0033541	217.154	-7.73902	0.608329	-12.7218	4.47573e-37	1.28747e-34	downregulated	2R	10648888	10649830	943	+	CG12934	protein_coding
FBgn0031910	361.806	-6.05183	0.271159	-22.3184	2.44994e-110	5.10936e-107	downregulated	2L	7410909	7412229	1321	+	CG15818	protein_coding
FBgn0053509	207.797	-5.47116	0.446497	-12.2535	1.60876e-34	3.6106e-32	downregulated	2L	21084605	21086506	1902	-	CG33509	protein_coding
FBgn0051865	17.2023	-4.63397	1.43805	-3.22239	0.00127127	0.0154733	downregulated	2L	11996809	11997965	1157	+	Ada1-1	protein_coding
FBgn0051380	997.992	-4.63042	0.747199	-6.19704	5.75347e-10	2.80675e-08	downregulated	3R	25787997	25789455	1459	-	CG31380	protein_coding
FBgn0032729	1558.09	-3.74226	0.123569	-30.2848	1.81742e-201	1.51609e-197	downregulated	2L	18971993	18974448	2456	-	L2HGDH	protein_coding
FBgn0033980	772.525	-3.6546	0.22231	-16.4392	1.00205e-60	8.35907e-58	downregulated	2R	14882118	14884046	1929	+	Cyp6a20	protein_coding
FBgn0039048	177.718	-3.47495	0.200426	-17.3378	2.4375e-67	2.9048e-64	downregulated	3R	23062713	23067259	4547	-	CG17111	protein_coding
FBgn0035815	1179.5	-3.44792	0.426855	-8.07749	6.6113e-16	5.46054e-14	downregulated	3L	7733250	7743041	9792	-	Snmp2	protein_coding
FBgn0259229	267.423	-3.36956	0.490311	-6.8723	6.31757e-12	3.87508e-10	downregulated	2L	1219293	1229802	10510	+	CG42329	protein_coding
FBgn0034335	1152.86	-3.29734	0.252657	-13.0507	6.29902e-39	2.10186e-36	downregulated	2R	18398393	18399223	831	+	GstE1	protein_coding
FBgn0020545	3157.74	-3.15511	0.105609	-29.8755	4.09513e-196	1.70808e-192	downregulated	2L	852768	854539	1772	+	kraken	protein_coding
FBgn0040964	17.8638	-2.96269	0.664243	-4.46025	8.18625e-06	0.000196235	downregulated	2L	8997605	8998544	940	+	CG18661	protein_coding
FBgn0040256	10570.6	-2.94791	0.202057	-14.5895	3.27508e-48	1.82138e-45	downregulated	3R	11126597	11128328	1732	-	Ugt35C1	protein_coding
FBgn0039520	228.346	-2.94761	0.251818	-11.7053	1.19698e-31	2.37744e-29	downregulated	3R	27487927	27489968	2042	+	Gr98a	protein_coding
FBgn0052985	13.9694	-2.85584	0.768095	-3.71807	0.000200747	0.00309544	downregulated	2L	8962533	8964620	2088	+	CG32985	protein_coding
FBgn0063493	773.251	-2.81889	0.230042	-12.2538	1.60288e-34	3.6106e-32	downregulated	2R	18406924	18407688	765	+	GstE7	protein_coding
FBgn0039106	19.1045	-2.81454	0.683743	-4.11637	3.84882e-05	0.000746671	downregulated	3R	23710158	23711338	1181	+	CG10301	protein_coding
FBgn0050489	3379.47	-2.7998	0.196146	-14.2741	3.17478e-46	1.26114e-43	downregulated	2R	11117225	11121884	4660	-	Cyp12d1-p	protein_coding
FBgn0026760	17.8152	-2.75518	0.682072	-4.03942	5.35825e-05	0.000994992	downregulated	2L	13435622	13439930	4309	+	Tehao	protein_coding
FBgn0015035	994.861	-2.65777	0.516952	-5.14123	2.72951e-07	9.07155e-06	downregulated	2L	9747839	9750071	2233	-	Cyp4e3	protein_coding
FBgn0031747	14.5129	-2.60812	0.784734	-3.32357	0.000888729	0.0114587	downregulated	2L	5903178	5904689	1512	-	CG9021	protein_coding
FBgn0038845	158.334	-2.49945	0.501682	-4.98214	6.28861e-07	1.94295e-05	downregulated	3R	21005160	21006990	1831	-	Alp5	protein_coding
FBgn0031515	73.4193	-2.48357	0.849843	-2.92238	0.00347364	0.0347865	downregulated	2L	3291245	3294706	3462	-	CG9664	protein_coding
FBgn0033372	152.514	-2.47134	0.214093	-11.5433	7.98075e-31	1.51308e-28	downregulated	2R	9084598	9087808	3211	-	CG13742	protein_coding
FBgn0053926	137.414	-2.416	0.559874	-4.31526	1.59419e-05	0.000347225	downregulated	3L	9443232	9446388	3157	+	CG33926	protein_coding
FBgn0032683	293.704	-2.32077	0.195004	-11.9011	1.16728e-32	2.40668e-30	downregulated	2L	18487747	18503978	16232	-	kon	protein_coding
FBgn0004514	35.91	-2.28625	0.670009	-3.41227	0.000644239	0.00854411	downregulated	3L	22035003	22065279	30277	+	Oct-TyrR	protein_coding
FBgn0028940	310.729	-2.2705	0.156828	-14.4776	1.67882e-47	7.37091e-45	downregulated	2L	13977302	13979569	2268	+	Cyp28a5	protein_coding
FBgn0033205	228.179	-2.16337	0.132946	-16.2726	1.54571e-59	1.17221e-56	downregulated	2R	7665828	7667343	1516	+	CG2064	protein_coding
FBgn0063494	1115.09	-2.1364	0.126774	-16.852	1.01393e-63	9.398e-61	downregulated	2R	18406011	18406761	751	+	GstE6	protein_coding
FBgn0063492	76.7885	-2.09202	0.30793	-6.79382	1.09199e-11	6.41508e-10	downregulated	2R	18407834	18408955	1122	+	GstE8	protein_coding
FBgn0050197	386.077	-2.07638	0.159206	-13.0421	7.05157e-39	2.26247e-36	downregulated	2R	14514030	14514992	963	+	CG30197	protein_coding
FBgn0058160	621.75	-2.0567	0.0882963	-23.2932	5.19932e-120	1.44576e-116	downregulated	3L	26215815	26229433	13619	+	CG40160	protein_coding
FBgn0038072	98.8159	-2.03375	0.479938	-4.23752	2.26e-05	0.000464358	downregulated	3R	12654577	12660860	6284	+	CG6225	protein_coding
FBgn0037727	46.8068	-1.96725	0.382739	-5.13992	2.74856e-07	9.09861e-06	downregulated	3R	9675523	9677778	2256	+	Nepl12	protein_coding
FBgn0051976	61.3332	-1.93562	0.354217	-5.46449	4.64229e-08	1.75231e-06	downregulated	2L	138384	140992	2609	-	ovm	protein_coding
FBgn0039053	158.854	-1.88779	0.182019	-10.3714	3.34655e-25	4.73168e-23	downregulated	3R	23099533	23100983	1451	+	CG6738	protein_coding
FBgn0050502	82.4735	-1.86312	0.279497	-6.66599	2.62886e-11	1.462e-09	downregulated	2R	7446189	7451553	5365	-	fa2h	protein_coding
FBgn0033204	154.578	-1.84443	0.348214	-5.29683	1.17833e-07	4.14753e-06	downregulated	2R	7663786	7665269	1484	+	CG2065	protein_coding
FBgn0063495	846.599	-1.75499	0.129203	-13.5832	5.03482e-42	1.82611e-39	downregulated	2R	18404605	18405338	734	+	GstE5	protein_coding
FBgn0032350	52.031	-1.7361	0.606238	-2.86373	0.00418691	0.0401462	downregulated	2L	11151506	11155721	4216	-	CG6287	protein_coding
FBgn0086698	741.811	-1.72728	0.159738	-10.8132	2.98169e-27	4.97465e-25	downregulated	2L	1711302	1715851	4550	-	frtz	protein_coding
FBgn0027070	268.393	-1.72562	0.134729	-12.8081	1.47764e-37	4.40231e-35	downregulated	2L	18826770	18829059	2290	+	Ugt36E1	protein_coding
FBgn0052017	70.333	-1.70156	0.27807	-6.11916	9.40716e-10	4.35969e-08	downregulated	4	1137830	1162158	24329	-	CG32017	protein_coding
FBgn0040832	206.177	-1.64537	0.235488	-6.98708	2.80672e-12	1.7873e-10	downregulated	3L	8215280	8216198	919	+	CG8012	protein_coding
FBgn0025456	3565.83	-1.63322	0.148817	-10.9747	5.05793e-28	8.79026e-26	downregulated	3R	17393272	17394640	1369	-	CREG	protein_coding
FBgn0052364	148.093	-1.62092	0.188437	-8.60193	7.83893e-18	7.10786e-16	downregulated	3L	8209577	8210743	1167	-	tut	protein_coding
FBgn0033917	490.85	-1.61902	0.155066	-10.4408	1.61362e-25	2.40372e-23	downregulated	2R	14243778	14246066	2289	+	SmydA-1	protein_coding
FBgn0039086	35.4463	-1.61576	0.459483	-3.51648	0.000437313	0.00603985	downregulated	3R	23534900	23536710	1811	-	Ugt303B1	protein_coding
FBgn0032910	48.9361	-1.61323	0.367249	-4.39273	1.11936e-05	0.000258662	downregulated	2L	21057706	21071502	13797	-	CG9265	protein_coding
FBgn0033785	46.8028	-1.56466	0.369518	-4.23433	2.29238e-05	0.000469854	downregulated	2R	12936891	12940412	3522	+	Sans	protein_coding
FBgn0038714	28.4576	-1.52349	0.543387	-2.80369	0.0050522	0.0466727	downregulated	3R	19597502	19598955	1454	-	Cpr92A	protein_coding
FBgn0032161	496.085	-1.51324	0.103264	-14.6541	1.26825e-48	7.9786e-46	downregulated	2L	9920160	9921459	1300	+	CG4594	protein_coding
FBgn0004569	37.3344	-1.48125	0.443619	-3.33902	0.00084073	0.0108903	downregulated	3L	16470386	16483650	13265	-	aos	protein_coding
FBgn0035409	3424.61	-1.46554	0.116774	-12.5503	3.96018e-36	1.06567e-33	downregulated	3L	3171614	3172545	932	-	CG14963	protein_coding
FBgn0026314	11225.7	-1.44249	0.221312	-6.5179	7.12966e-11	3.71957e-09	downregulated	3R	11168503	11170246	1744	-	Ugt35B1	protein_coding
FBgn0053508	141.62	-1.41972	0.265246	-5.35247	8.6764e-08	3.10638e-06	downregulated	2L	21086790	21088751	1962	-	ppk13	protein_coding
FBgn0038716	338.434	-1.40751	0.0984882	-14.2911	2.48548e-46	1.03669e-43	downregulated	3R	19603375	19606475	3101	+	CG7342	protein_coding
FBgn0040069	668.544	-1.39757	0.15651	-8.92957	4.27659e-19	4.1483e-17	downregulated	X	6200188	6202559	2372	-	vanin-like	protein_coding
FBgn0039107	206.07	-1.38385	0.129962	-10.6482	1.77851e-26	2.85315e-24	downregulated	3R	23711527	23713313	1787	+	CG10300	protein_coding
FBgn0038652	24891.7	-1.36652	0.298769	-4.57382	4.78919e-06	0.000121433	downregulated	3R	18759236	18795169	35934	-	CG7720	protein_coding
FBgn0026592	111.785	-1.35802	0.246474	-5.50978	3.59282e-08	1.37209e-06	downregulated	3L	3892574	3894833	2260	+	Fie	protein_coding
FBgn0040323	47.1663	-1.35716	0.368445	-3.68348	0.000230075	0.00345195	downregulated	3L	18675800	18677876	2077	+	GNBP1	protein_coding
FBgn0011259	53.9545	-1.33862	0.370308	-3.61489	0.000300479	0.00433668	downregulated	2L	8542147	8672041	129895	+	Sema1a	protein_coding
FBgn0085434	101.65	-1.33589	0.216474	-6.17114	6.78004e-10	3.23998e-08	downregulated	2R	24891614	24921677	30064	+	NaCP60E	protein_coding
FBgn0051975	594.356	-1.28747	0.208641	-6.17075	6.79688e-10	3.23998e-08	downregulated	2L	138384	140992	2609	-	CG31975	protein_coding
FBgn0259982	83.7808	-1.28364	0.304679	-4.21307	2.51922e-05	0.000513823	downregulated	2L	15256581	15257642	1062	+	Uxt	protein_coding
FBgn0032780	122.727	-1.24566	0.223804	-5.56583	2.60912e-08	1.00765e-06	downregulated	2L	19424050	19430270	6221	+	CG13085	protein_coding
FBgn0053301	7163.41	-1.24105	0.101296	-12.2517	1.64472e-34	3.6106e-32	downregulated	2L	10049580	10051201	1622	+	CG33301	protein_coding
FBgn0261989	26264.4	-1.23034	0.258816	-4.75373	1.99698e-06	5.51616e-05	downregulated	2R	13570595	13572759	2165	-	CG42807	protein_coding
FBgn0250819	70.9036	-1.22574	0.271794	-4.5098	6.48878e-06	0.000159674	downregulated	4	1185768	1192985	7218	+	CG33521	protein_coding
FBgn0033214	95.7171	-1.2089	0.384644	-3.14291	0.00167276	0.0192471	downregulated	2R	7709873	7711981	2109	+	CG1941	protein_coding
FBgn0004087	173.83	-1.20224	0.155264	-7.74323	9.69211e-15	7.62751e-13	downregulated	3R	16481167	16481878	712	+	Dhfr	protein_coding
FBgn0020270	330.711	-1.19058	0.174592	-6.8192	9.15483e-12	5.45497e-10	downregulated	2L	11282090	11284335	2246	+	mre11	protein_coding
FBgn0014427	713.39	-1.18726	0.0957794	-12.3958	2.75421e-35	6.75752e-33	downregulated	3R	29200454	29201770	1317	+	CG11899	protein_coding
FBgn0033683	832.737	-1.18372	0.0679481	-17.421	5.72007e-68	7.95281e-65	downregulated	2R	12138695	12139324	630	+	CG18343	protein_coding
FBgn0033302	124.354	-1.17608	0.23251	-5.05822	4.23192e-07	1.35259e-05	downregulated	2R	8564187	8567202	3016	-	Cyp6a14	protein_coding
FBgn0001223	108.215	-1.16915	0.352632	-3.3155	0.000914809	0.0117225	downregulated	3L	9372931	9374964	2034	+	Hsp22	protein_coding
FBgn0260943	47.0515	-1.15932	0.39017	-2.97131	0.00296528	0.030501	downregulated	3L	17058774	17238212	179439	-	Rbp6	protein_coding
FBgn0286198	3421.85	-1.14857	0.205663	-5.58469	2.34117e-08	9.08373e-07	downregulated	2L	7791175	7795959	4785	-	LKRSDH	protein_coding
FBgn0040260	766.877	-1.13049	0.18079	-6.25308	4.0244e-10	1.99831e-08	downregulated	2L	16799025	16801584	2560	+	Ugt37D1	protein_coding
FBgn0039645	61.8119	-1.12417	0.265211	-4.23879	2.2473e-05	0.000462889	downregulated	3R	29165643	29171508	5866	+	CG11898	protein_coding
FBgn0038680	1213.99	-1.10426	0.0927945	-11.9	1.18286e-32	2.40668e-30	downregulated	3R	19132648	19134704	2057	+	Cyp12a5	protein_coding
FBgn0032339	1849.73	-1.10368	0.129326	-8.53414	1.412e-17	1.25308e-15	downregulated	2L	11091444	11095096	3653	+	Wdr59	protein_coding
FBgn0038654	54.4622	-1.10006	0.286662	-3.83748	0.000124302	0.00202524	downregulated	3R	18875528	18877204	1677	+	CG14298	protein_coding
FBgn0039930	201.4	-1.09189	0.149376	-7.30966	2.67819e-13	1.86179e-11	downregulated	4	1028675	1029361	687	-	CG11077	protein_coding
FBgn0032770	791.519	-1.08513	0.117555	-9.23079	2.68653e-20	2.83684e-18	downregulated	2L	19364375	19365470	1096	+	CG13086	protein_coding
FBgn0013995	4677.33	-1.08466	0.0834188	-13.0025	1.18363e-38	3.65697e-36	downregulated	3R	20978183	21015613	37431	+	Calx	protein_coding
FBgn0266195	295.765	-1.08449	0.124496	-8.71105	3.01085e-18	2.82208e-16	downregulated	3R	18255530	18257677	2148	+	Tgs1	protein_coding
FBgn0038672	210.163	-1.08392	0.177022	-6.12311	9.17645e-10	4.27653e-08	downregulated	3R	19022458	19024030	1573	-	CG6005	protein_coding
FBgn0037447	61.6851	-1.07984	0.320175	-3.37266	0.000744463	0.00976464	downregulated	3R	6468437	6471016	2580	+	Neurochondrin	protein_coding
FBgn0038135	298.847	-1.07481	0.343775	-3.12648	0.00176914	0.020189	downregulated	3R	13294748	13298288	3541	+	CG8773	protein_coding
FBgn0040271	205.159	-1.05324	0.17858	-5.89787	3.68215e-09	1.55134e-07	downregulated	3R	16310542	16339575	29034	-	Sulf1	protein_coding
FBgn0002789	123.422	-1.04238	0.242222	-4.30339	1.68202e-05	0.000357945	downregulated	2R	13246670	13248880	2211	+	Mp20	protein_coding
FBgn0266451	140.16	-1.03711	0.155461	-6.67117	2.53764e-11	1.42074e-09	downregulated	3R	10773197	10777374	4178	-	fau	protein_coding
FBgn0032801	1481.88	-1.01138	0.10419	-9.70712	2.81169e-22	3.35074e-20	downregulated	2L	19526910	19530305	3396	-	CG10165	protein_coding
FBgn0028991	74.7843	1.00353	0.321598	3.12043	0.00180586	0.0205351	upregulated	2R	13176553	13190086	13534	-	seq	protein_coding
FBgn0261015	3234.16	1.00525	0.0966397	10.402	2.4268e-25	3.55165e-23	upregulated	3R	8774286	8801176	26891	-	Pif1A	protein_coding
FBgn0039827	5873.96	1.00859	0.161658	6.23901	4.40338e-10	2.17355e-08	upregulated	3R	31196916	31203722	6807	+	CG1544	protein_coding
FBgn0035393	168.934	1.01215	0.179921	5.62551	1.84959e-08	7.27795e-07	upregulated	3L	3055079	3055842	764	+	CG16753	protein_coding
FBgn0030347	83.2678	1.01258	0.347952	2.91011	0.00361299	0.0358287	upregulated	X	11873319	11875346	2028	+	CG15739	protein_coding
FBgn0030615	1960.62	1.01273	0.102669	9.86399	5.96334e-23	7.65326e-21	upregulated	X	15113302	15116542	3241	-	Cyp4s3	protein_coding
FBgn0041184	596.248	1.04273	0.334735	3.1151	0.00183883	0.0208214	upregulated	2L	18138675	18152417	13743	-	Socs36E	protein_coding
FBgn0033928	59.0864	1.04652	0.325991	3.21026	0.00132614	0.0159405	upregulated	2R	14361924	14362825	902	+	Arc2	protein_coding
FBgn0034394	12272.4	1.06502	0.196015	5.43336	5.53013e-08	2.05033e-06	upregulated	2R	18808356	18815019	6664	-	CG15096	protein_coding
FBgn0033092	212.937	1.07468	0.145937	7.36401	1.78473e-13	1.2725e-11	upregulated	2R	6675822	6693162	17341	+	CG9422	protein_coding
FBgn0033521	1407.02	1.09828	0.181755	6.04263	1.51619e-09	6.76367e-08	upregulated	2R	10426880	10427915	1036	-	CG12896	protein_coding
FBgn0020376	54.6229	1.14189	0.403088	2.83284	0.00461359	0.0434385	upregulated	2L	4120343	4121627	1285	+	Sr-CIII	protein_coding
FBgn0028562	32.9271	1.18545	0.404465	2.9309	0.00337986	0.0341341	upregulated	2R	8087396	8089297	1902	+	sut2	protein_coding
FBgn0034145	108.394	1.23134	0.25786	4.77523	1.79498e-06	5.02474e-05	upregulated	2R	16607654	16624894	17241	+	CG5065	protein_coding
FBgn0032087	1296.47	1.2329	0.180448	6.83243	8.34893e-12	5.01056e-10	upregulated	2L	9010583	9011358	776	+	CG9568	protein_coding
FBgn0087007	843.4	1.2706	0.434362	2.92522	0.00344214	0.0345124	upregulated	3L	14412828	14536276	123449	-	bbg	protein_coding
FBgn0034497	432.997	1.28764	0.347591	3.70446	0.000211841	0.00323067	upregulated	2R	20279066	20281127	2062	-	Mpcp1	protein_coding
FBgn0036945	10073.3	1.30806	0.0933969	14.0054	1.44404e-44	5.47553e-42	upregulated	3L	20188522	20189779	1258	+	Ssk	protein_coding
FBgn0015037	1731.35	1.3102	0.0898845	14.5764	3.96625e-48	2.0679e-45	upregulated	2R	9240041	9242139	2099	+	Cyp4p1	protein_coding
FBgn0020414	2624.19	1.31491	0.220023	5.97622	2.28371e-09	9.92225e-08	upregulated	2L	16450907	16455194	4288	+	Idgf3	protein_coding
FBgn0015575	282.905	1.31991	0.212567	6.20939	5.31919e-10	2.61016e-08	upregulated	3R	7519563	7523753	4191	-	alpha-Est7	protein_coding
FBgn0263234	3190.74	1.33271	0.135287	9.85098	6.78784e-23	8.57942e-21	upregulated	2L	12109417	12110664	1248	+	Phae1	protein_coding
FBgn0030993	1676.8	1.34425	0.445267	3.01897	0.00253633	0.0269187	upregulated	X	19188035	19190193	2159	+	Mec2	protein_coding
FBgn0033446	195.719	1.3471	0.296348	4.54567	5.47616e-06	0.000137597	upregulated	2R	9810974	9820053	9080	-	CG1648	protein_coding
FBgn0001149	12462.6	1.36383	0.140201	9.72762	2.29917e-22	2.86263e-20	upregulated	3R	12367817	12369268	1452	-	GstD1	protein_coding
FBgn0028699	299.405	1.39518	0.220142	6.33764	2.33309e-10	1.18528e-08	upregulated	3L	4910368	4920198	9831	+	Rh50	protein_coding
FBgn0010387	163.208	1.41809	0.319709	4.43556	9.18339e-06	0.000217019	upregulated	3L	7131863	7133463	1601	+	Acbp2	protein_coding
FBgn0038056	345.055	1.46239	0.108533	13.4742	2.21848e-41	7.71107e-39	upregulated	3R	12458421	12460294	1874	-	CG5961	protein_coding
FBgn0035790	97.5213	1.47913	0.432729	3.41815	0.00063049	0.00837508	upregulated	3L	7491864	7493484	1621	+	Cyp316a1	protein_coding
FBgn0263081	109.676	1.49432	0.402365	3.71385	0.000204128	0.00314176	upregulated	2L	1200205	1200663	459	+	CG43349	protein_coding
FBgn0038742	479.373	1.51233	0.349655	4.32522	1.52382e-05	0.000335401	upregulated	3R	19877737	19879309	1573	+	Arc42	protein_coding
FBgn0028490	2834.51	1.51616	0.119597	12.6772	7.90765e-37	2.19885e-34	upregulated	2L	11523021	11528205	5185	-	CG31705	protein_coding
FBgn0041712	295.93	1.53954	0.386724	3.98099	6.86289e-05	0.00121293	upregulated	2R	23378573	23380438	1866	+	yellow-d	protein_coding
FBgn0262057	30.207	1.54498	0.548772	2.81535	0.00487246	0.0455674	upregulated	3L	20317190	20320116	2927	+	Spn77Ba	protein_coding
FBgn0027259	49.2097	1.55104	0.542983	2.85651	0.00428329	0.0408357	upregulated	X	11571383	11572442	1060	-	Kmn1	protein_coding
FBgn0042126	45.0967	1.56143	0.357717	4.365	1.27125e-05	0.000289749	upregulated	2L	12034190	12036131	1942	+	CG18788	protein_coding
FBgn0040723	49.2567	1.5728	0.396043	3.9713	7.14824e-05	0.00126053	upregulated	2L	1200671	1201220	550	+	CG5011	protein_coding
FBgn0030160	106.675	1.5894	0.436836	3.63845	0.000274289	0.00399323	upregulated	X	9884442	9885044	603	+	CG9691	protein_coding
FBgn0039709	24.3582	1.62673	0.497867	3.2674	0.00108541	0.0134739	upregulated	3R	29841657	29854699	13043	+	Cad99C	protein_coding
FBgn0283461	631.074	1.63098	0.16142	10.1039	5.30611e-24	7.13929e-22	upregulated	3L	3369556	3369942	387	+	Drs	protein_coding
FBgn0037912	1885.01	1.64235	0.18955	8.66447	4.53625e-18	4.2046e-16	upregulated	3R	11559896	11567054	7159	-	sea	protein_coding
FBgn0033809	813.357	1.65086	0.157045	10.512	7.60349e-26	1.1746e-23	upregulated	2R	13215659	13219247	3589	-	CG4630	protein_coding
FBgn0022774	183.522	1.66318	0.148525	11.198	4.16894e-29	7.7283e-27	upregulated	3L	19647280	19649851	2572	-	Oat	protein_coding
FBgn0038194	3361.23	1.7584	0.258566	6.8006	1.04182e-11	6.16375e-10	upregulated	3R	14029228	14031483	2256	+	Cyp6d5	protein_coding
FBgn0032470	99.9929	1.76529	0.222299	7.94108	2.00422e-15	1.60762e-13	upregulated	2L	13106807	13109468	2662	+	Ttc30	protein_coding
FBgn0040251	146.447	1.80517	0.620005	2.91154	0.00359648	0.0357164	upregulated	3R	11151026	11153849	2824	-	Ugt302K1	protein_coding
FBgn0000489	1206.59	1.82282	0.455578	4.00111	6.30468e-05	0.00113593	upregulated	3L	15925805	15954797	28993	-	Pka-C3	protein_coding
FBgn0032668	63.439	1.829	0.311698	5.86785	4.41484e-09	1.84143e-07	upregulated	2L	18153123	18154516	1394	+	CG17681	protein_coding
FBgn0027585	165	1.8479	0.199242	9.27466	1.78185e-20	1.93041e-18	upregulated	2R	8735810	8759590	23781	+	CG8740	protein_coding
FBgn0285925	44.4211	1.86449	0.575919	3.23741	0.00120618	0.0148846	upregulated	3R	16625238	16639771	14534	+	Fas1	protein_coding
FBgn0086681	74.4383	1.87449	0.401614	4.66739	3.05046e-06	8.02741e-05	upregulated	2L	18675183	18676998	1816	-	Mst36Fa	protein_coding
FBgn0041181	51.8121	1.88746	0.391588	4.82003	1.43535e-06	4.05888e-05	upregulated	2L	7702805	7710690	7886	+	Tep3	protein_coding
FBgn0039667	22.9782	1.91933	0.593634	3.23319	0.00122416	0.0150397	upregulated	3R	29494782	29498923	4142	+	CG2010	protein_coding
FBgn0037930	107.765	1.95542	0.211552	9.24322	2.39195e-20	2.55816e-18	upregulated	3R	11674221	11674923	703	+	CG14715	protein_coding
FBgn0039113	65.5135	1.99939	0.385601	5.18512	2.15878e-07	7.35043e-06	upregulated	3R	23760737	23763263	2527	-	udt	protein_coding
FBgn0261349	83.439	2.04631	0.51065	4.00726	6.14266e-05	0.00111882	upregulated	2L	18673363	18675094	1732	-	Mst36Fb	protein_coding
FBgn0003082	383.974	2.07288	0.564093	3.67472	0.00023811	0.00354067	upregulated	2R	7825289	7827319	2031	+	phr	protein_coding
FBgn0033789	219.049	2.08071	0.391002	5.32149	1.02919e-07	3.66902e-06	upregulated	2R	13049146	13049656	511	-	CG13324	protein_coding
FBgn0034540	47.9251	2.108	0.740154	2.84806	0.00439869	0.0416754	upregulated	2R	20646360	20661070	14711	+	Lrt	protein_coding
FBgn0010038	18.6425	2.19899	0.733813	2.99667	0.0027295	0.028677	upregulated	3R	12371971	12372704	734	+	GstD2	protein_coding
FBgn0002306	78.616	2.20183	0.312861	7.03773	1.95391e-12	1.2734e-10	upregulated	3R	7162808	7183702	20895	+	sas	protein_coding
FBgn0015568	301.684	2.21285	0.179767	12.3095	8.04961e-35	1.91857e-32	upregulated	3R	7545733	7549124	3392	-	alpha-Est1	protein_coding
FBgn0028523	38.4902	2.21327	0.566755	3.90516	9.41641e-05	0.0015837	upregulated	2L	16400175	16448469	48295	-	CG5888	protein_coding
FBgn0042206	73.1153	2.21963	0.340548	6.51781	7.13415e-11	3.71957e-09	upregulated	3R	12364776	12365735	960	-	GstD10	protein_coding
FBgn0035626	21.4031	2.2351	0.592236	3.77401	0.000160646	0.00253328	upregulated	3L	5654681	5657384	2704	+	lin-28	protein_coding
FBgn0039084	231.365	2.31398	0.185112	12.5004	7.42557e-36	1.93575e-33	upregulated	3R	23522264	23530986	8723	-	CG10175	protein_coding
FBgn0032773	28.593	2.31555	0.732901	3.15943	0.00158076	0.0183149	upregulated	2L	19383138	19386205	3068	-	fon	protein_coding
FBgn0033983	18.0461	2.36645	0.699883	3.38121	0.000721668	0.00949551	upregulated	2R	14929703	14934861	5159	-	ADPS	protein_coding
FBgn0000405	63.6751	2.40347	0.705135	3.40853	0.000653147	0.00864849	upregulated	2R	22803521	22806948	3428	-	CycB	protein_coding
FBgn0015038	78.433	2.52406	0.362211	6.96847	3.20407e-12	2.00965e-10	upregulated	2R	7127838	7129808	1971	-	Cyp9b1	protein_coding
FBgn0005660	18.8933	2.60011	0.837351	3.10516	0.00190173	0.0214092	upregulated	2L	544925	552923	7999	-	Ets21C	protein_coding
FBgn0051619	48.5964	2.65148	0.44998	5.89244	3.80537e-09	1.5952e-07	upregulated	2L	21684106	21729051	44946	+	nolo	protein_coding
FBgn0038020	349.392	2.65552	0.123945	21.4249	7.83065e-102	1.30646e-98	upregulated	3R	12366163	12367564	1402	-	GstD9	protein_coding
FBgn0028622	43.0895	2.69051	0.385927	6.97156	3.13452e-12	1.98092e-10	upregulated	2R	20563034	20583591	20558	-	qsm	protein_coding
FBgn0032230	52.9084	2.75334	0.476084	5.78331	7.32435e-09	2.98047e-07	upregulated	2L	10364471	10366410	1940	+	lft	protein_coding
FBgn0265726	188.742	2.76122	0.985598	2.80157	0.00508545	0.0468243	upregulated	X	13692292	13717835	25544	+	Nna1	protein_coding
FBgn0035656	57.2616	2.80719	0.398051	7.05233	1.75941e-12	1.15567e-10	upregulated	3L	5967545	5976007	8463	-	CG10479	protein_coding
FBgn0037724	780.65	3.08525	0.914633	3.37321	0.00074296	0.00976027	upregulated	3R	9644978	9646154	1177	-	Fst	protein_coding
FBgn0038701	19.5769	3.14474	0.951509	3.305	0.000949757	0.0120226	upregulated	3R	19390270	19392132	1863	+	CG18493	protein_coding
FBgn0034289	66.1174	3.18412	0.349739	9.10427	8.68463e-20	9.0559e-18	upregulated	2R	18020268	18022406	2139	+	CG10910	protein_coding
FBgn0037996	15.2947	3.22389	0.785057	4.10657	4.01573e-05	0.000773655	upregulated	3R	12208159	12210360	2202	-	CG4830	protein_coding
FBgn0260746	54.6742	3.24516	0.407458	7.9644	1.6603e-15	1.34468e-13	upregulated	3R	11999278	12003516	4239	+	Ect3	protein_coding
FBgn0040060	41.8981	3.25997	0.625885	5.20858	1.90293e-07	6.64194e-06	upregulated	3L	6035216	6036175	960	+	yip7	protein_coding
FBgn0031879	35.8091	3.27855	0.533517	6.14517	7.98775e-10	3.78601e-08	upregulated	2L	6972828	7010359	37532	-	uif	protein_coding
FBgn0053196	191.8	3.53324	0.400514	8.82174	1.1269e-18	1.06825e-16	upregulated	2L	4477462	4614300	136839	-	dpy	protein_coding
FBgn0036202	29.9034	3.62222	0.803816	4.50629	6.59723e-06	0.000161865	upregulated	3L	11733589	11766182	32594	-	CG6024	protein_coding
FBgn0033458	18.0651	3.63596	0.862523	4.21549	2.49234e-05	0.000509586	upregulated	2R	9871470	9873646	2177	+	CG18446	protein_coding
FBgn0032464	149.946	3.65733	0.724921	5.04514	4.53198e-07	1.44297e-05	upregulated	2L	12978786	12981293	2508	+	Vha68-3	protein_coding
FBgn0024227	13.8033	3.67826	1.20475	3.05314	0.00226459	0.0246622	upregulated	2L	10856797	10858094	1298	-	aurB	protein_coding
FBgn0031929	25.0889	3.69681	1.23298	2.99827	0.00271516	0.0285623	upregulated	2L	7689311	7691061	1751	-	CG18585	protein_coding
FBgn0265089	138.566	3.76752	0.572716	6.57834	4.75737e-11	2.56039e-09	upregulated	3L	8229224	8230568	1345	+	eIF4E3	protein_coding
FBgn0002569	64.9647	3.84349	1.09035	3.52501	0.000423463	0.00587775	upregulated	2R	8453627	8455782	2156	+	Mal-A2	protein_coding
FBgn0038952	90.4248	3.87254	1.01625	3.81062	0.00013862	0.00222807	upregulated	3R	22372835	22375579	2745	+	CG7069	protein_coding
FBgn0086758	52.554	3.92707	0.910423	4.31346	1.60718e-05	0.000347335	upregulated	2L	1651258	1704682	53425	+	chinmo	protein_coding
FBgn0033775	76.0235	3.94842	0.380523	10.3763	3.17846e-25	4.57151e-23	upregulated	2R	12840813	12842558	1746	-	Cyp9h1	protein_coding
FBgn0265342	20.3953	4.05538	1.44676	2.80308	0.00506165	0.0467038	upregulated	2R	10050348	10050874	527	+	CG44296	protein_coding
FBgn0066365	15.0061	4.06738	1.04739	3.88335	0.000103029	0.0017155	upregulated	3L	4294004	4307718	13715	-	dyl	protein_coding
FBgn0034712	120.028	4.08688	0.3356	12.1778	4.07984e-34	8.72668e-32	upregulated	2R	22208464	22210765	2302	-	Alp8	protein_coding
FBgn0265631	10.5847	4.29094	1.4508	2.95764	0.00310009	0.0317151	upregulated	2R	5879196	5880395	1200	-	CG44438	protein_coding
FBgn0031629	21.1482	4.36275	0.96685	4.51233	6.41184e-06	0.000158452	upregulated	2L	4796600	4801923	5324	-	Clect27	protein_coding
FBgn0043575	18.5688	4.43678	0.895902	4.95231	7.33392e-07	2.19281e-05	upregulated	2R	8716950	8717695	746	+	PGRP-SC2	protein_coding
FBgn0053110	15.3087	4.45539	1.10476	4.03289	5.5096e-05	0.00101493	upregulated	3R	22570188	22580392	10205	+	CG33110	protein_coding
FBgn0000079	99.8163	4.49197	0.732639	6.13121	8.72107e-10	4.09821e-08	upregulated	2R	17118636	17120303	1668	-	Amy-p	protein_coding
FBgn0050356	15.766	4.5434	1.59712	2.84475	0.00444465	0.0420377	upregulated	2R	8728964	8729501	538	-	CG30356	protein_coding
FBgn0050486	32.4586	4.56434	0.68793	6.63489	3.24734e-11	1.79399e-09	upregulated	2R	12848034	12848993	960	-	CG30486	protein_coding
FBgn0050488	41.6581	4.58372	0.566036	8.09792	5.59061e-16	4.66369e-14	upregulated	2R	12846848	12848004	1157	-	antr	protein_coding
FBgn0040099	9.70579	4.82073	1.41599	3.4045	0.000662846	0.00876302	upregulated	2L	7857077	7860120	3044	+	lectin-28C	protein_coding
FBgn0043578	20.6416	4.89734	1.03713	4.72202	2.33513e-06	6.28516e-05	upregulated	3L	16727299	16727989	691	-	PGRP-SB1	protein_coding
FBgn0000063	62.0564	4.92243	0.60215	8.17476	2.96444e-16	2.52287e-14	upregulated	3R	17671271	17673828	2558	+	Mps1	protein_coding
FBgn0000078	59.5253	4.97436	0.97508	5.10149	3.36987e-07	1.0981e-05	upregulated	2R	17124764	17126369	1606	+	Amy-d	protein_coding
FBgn0050026	79.3126	5.30763	0.737119	7.2005	5.99926e-13	4.13602e-11	upregulated	2R	11408576	11409449	874	-	CG30026	protein_coding
FBgn0035781	33.7094	5.32433	1.05953	5.02517	5.0299e-07	1.58637e-05	upregulated	3L	7402332	7404181	1850	-	CG8560	protein_coding
FBgn0250815	25.9885	5.69128	1.05972	5.37053	7.85071e-08	2.84742e-06	upregulated	3L	6039155	6040135	981	+	Jon65Aiv	protein_coding
FBgn0038702	45.2881	6.06568	1.40283	4.32388	1.53305e-05	0.000336545	upregulated	3R	19393360	19395188	1829	+	CG3739	protein_coding
FBgn0036024	13.1565	6.19608	1.72022	3.60192	0.000315879	0.00451209	upregulated	3L	9641013	9641913	901	+	CG18180	protein_coding
FBgn0038098	14.464	6.33772	2.17152	2.91856	0.00351652	0.0351315	upregulated	3R	12967775	12977471	9697	-	CG7381	protein_coding
FBgn0263353	62.2585	6.68321	0.735291	9.08921	9.97617e-20	1.02742e-17	upregulated	3R	5802328	5813258	10931	+	CG11000	protein_coding
FBgn0263494	11.3484	6.96223	1.65754	4.20033	2.66524e-05	0.000539647	upregulated	3L	9385646	9386112	467	-	CR43483	pseudogene
FBgn0039777	19.5636	7.74789	1.56227	4.95938	7.07192e-07	2.12975e-05	upregulated	3R	30487016	30487928	913	-	Jon99Fii	protein_coding
FBgn0085420	31.7919	7.7875	2.7345	2.84787	0.00440134	0.0416754	upregulated	3L	5424109	5442399	18291	+	DIP-delta	protein_coding
FBgn0053105	140.022	10.588	1.18785	8.91359	4.94064e-19	4.73734e-17	upregulated	3R	9687402	9692794	5393	-	p24-2	protein_coding
FBgn0260463	1094.62	10.6692	0.728254	14.6504	1.33901e-48	7.9786e-46	upregulated	3R	9687060	9692775	5716	-	Unc-115b	protein_coding
FBgn0028400	518.361	12.4767	1.19035	10.4815	1.05076e-25	1.59371e-23	upregulated	3R	7266065	7270809	4745	+	Syt4	protein_coding
