## Supplemental Table 16 for "Renal L-2-hydroxyglutarate dehydrogenase activity promotes hypoxia tolerance and mitochondrial metabolism in *Drosophila melanogaster*"

### Sheet: Sheet1
Table S16. PANGEA analysis of significantly misregulated genes in the MTs of L2hgdh12/14 mutants as compared with L2hgdh14/+ controls. (see Table S15 for list of genes used in the analysis. PANGEA default settings (FlyBase signaling pathway; SLIM2 GO BP) were used to analyze for enrichment. Only Gene Set IDs with a P-value of less than 0.1 are included in the table.
Gene Set Category	Gene Set ID	Gene Set Name	Gene Set Size	Count Overlap Gene	Percentage Genes in Gene Set	Fold Enrichment	log2 fold	P value	P value calc log_10	Bonferroni	Benjamini & Hochberg	Benjamini & Yekutieli	Overlaping Gene Symbols	Overlapping Gene IDs
SLIM2 GO BP	GO:0006790	sulfur compound metabolic process	161	11	4.933	4.2795	2.097	5.49011e-05	4.26042	0.0046666	0.0046666	0.0234531	GstE1,GstE5,GstD9,CG5065,GstE6,GstE7,GstE8,GstD2,GstD10,GstD1,Sulf1	FBgn0034335,FBgn0063495,FBgn0038020,FBgn0034145,FBgn0063494,FBgn0063493,FBgn0063492,FBgn0010038,FBgn0042206,FBgn0001149,FBgn0040271
SLIM2 GO BP	GO:0051186	cofactor metabolic process	217	11	4.933	3.1751	1.667	0.000737337	3.13233	0.0626737	0.0313368	0.157491	GstD2,GstE5,GstD10,GstE6,GstD9,GstD1,Dhfr,GstE1,CG5065,GstE8,GstE7	FBgn0010038,FBgn0063495,FBgn0042206,FBgn0063494,FBgn0038020,FBgn0001149,FBgn0004087,FBgn0034335,FBgn0034145,FBgn0063492,FBgn0063493
FlyBase signaling pathway (experimental evidence)	FBgg0000950	Negative Regulators of EGFR Signaling Pathway	35	3	1.345	5.3689	2.425	0.0180483	1.74356	1	0.511369	1	Socs36E,Sulf1,aos	FBgn0041184,FBgn0040271,FBgn0004569
SLIM2 GO BP	GO:0006955	immune response	309	10	4.484	2.0271	1.019	0.0268418	1.57119	1	0.570387	1	PGRP-SC2,GNBP1,PGRP-SB1,fon,Cad99C,Tep3,Drs,Tehao,Spn77Ba,bbg	FBgn0043575,FBgn0040323,FBgn0043578,FBgn0032773,FBgn0039709,FBgn0041181,FBgn0283461,FBgn0026760,FBgn0262057,FBgn0087007
FlyBase signaling pathway (experimental evidence)	FBgg0001056	Extracellular Spatzle Activating Pathway Core Components	21	2	0.897	5.9654	2.577	0.0436671	1.35985	1	0.742341	1	PGRP-SC2,GNBP1	FBgn0043575,FBgn0040323
SLIM2 GO BP	GO:0006520	cellular amino acid metabolic process	192	6	2.691	1.9574	0.969	0.08759	1.05755	1	0.999953	1	CG6287,Oat,CG6738,CG11899,LKRSDH,Dhfr	FBgn0032350,FBgn0022774,FBgn0039053,FBgn0014427,FBgn0286198,FBgn0004087
